# Characterization of mating type genes in heterothallic *Neonectria* species with emphasis on *N. coccinea, N. ditissima,* and *N. faginata*

**DOI:** 10.1101/2020.01.22.915686

**Authors:** Cameron M. Stauder, Jeff R. Garnas, Eric W. Morrison, Catalina Salgado-Salazar, Matt T. Kasson

## Abstract

*Neonectria ditissima* and *N. faginata* are canker pathogens involved in an insect-fungus disease complex of American beech (*Fagus grandifolia*) commonly known as beech bark disease (BBD). In Europe, both *N. ditissima* and *N. coccinea* are involved in BBD on European beech (*Fagus sylvatica*). Field observations across the range of BBD indicate that new infections occur primarily via ascospores. Both heterothallic (self-sterile) and homothallic (self-fertile) mating strategies have been reported for *Neonectria* fungi. As such, investigations into mating strategy are important for understanding both the disease cycle and population genetics of *Neonectria*. This is particularly important in the U.S. given that over time *N. faginata* dominates the BBD pathosystem despite high densities of non-beech hosts for *N. ditissima*. This study utilized whole-genome sequences of BBD-associated *Neonectria* spp. along with other publicly available *Neonectria* and *Corinectria* genomes and *in vitro* mating assays to characterize mating type (MAT) loci and confirm thallism for select members of *Neonectria* and *Corinectria*. MAT gene-specific primer pairs were developed to efficiently characterize the mating types of additional single ascospore strains of *N. ditissima*, *N. faginata*, and *N. coccinea* and several other related species lacking genomic data. *In vitro* mating assays were used in combination with molecular results to confirm thallism. These assays also comfirmed the sexual compatibility among *N. ditissima* strains from different plant hosts. Maximum likelihood phylogenetic analysis of both MAT1-1-1 and MAT1-2-1 sequences recovered trees with similar topology to previously published phylogenies of *Neonectria* and *Corinectria*. The results of this study indicate that all *Neonectria* and *Corinectria* tested are heterothallic based on our limited sampling and, as such, thallism cannot help explain the inevitable dominance of *N. faginata* in the BBD pathosystem.
