## Supplementary material for "Characterization of mating type genes in heterothallic *Neonectria* species with emphasis on *N. coccinea, N. ditissima,* and *N. faginata*": Main and Supplemental Tables

### Sheet: T1 Isolate Table
Table 1: Identity, source location, and host substrate of fungal isolates used in this study. GenBank accession numbers for derived and submitted sequences are included.
Species	Isolate No.	Geographic origin	Host	GenBank Accession Numbersb
				ITS (tef1-⍺)	MAT1-1-1	MAT1-2-1
Neonectria ditissima	NdAp001	Randolph County, West Virginia, USA	Acer pennsylvanicum
	NdSam001	Grayson County, Virginia, USA	Sorbus americana
	NdBl001	Monogalia County, West Virginia, USA	Betula lenta
	NdBa001	Monogalia County, West Virginia, USA	Betula alleghaniensis	TBD	TBD
	NdSa001	Monogalia County, West Virginia, USA	Sassafras albidum
	NdFg001	Randolph County, West Virginia, USA	Fagus grandifolia	TBD	TBD
	NdFg002	Randolph County, West Virginia, USA	Fagus grandifolia		TBD
	NdAs001	Cherokee County, North Carolina, USA	Acer spicatum			TBD
	NdSam002	Pendleton County, West Virginia, USA	Sorbus americana
	NdFg003	Randolph County, West Virginia, USA	Fagus grandifolia
	NdSam003	Mitchell County, North Carolina, USA	Sorbus americana	TBD		TBD
	NdFg004	Randolph County, West Virginia, USA	Fagus grandifolia
	NdFg005	Randolph County, West Virginia, USA	Fagus grandifolia	TBD		TBD
Neonectria faginata	SK113	Pendleton County, West Virginia, USA	Fagus grandifolia
	MES1_34.1.1	Penobscot County, Maine, USA	Fagus grandifolia
	NfFg001	Allegany County, Maryland, USA	Fagus grandifolia
	NfFg002	Pocahontas County, West Virginia, USA	Fagus grandifolia
	NfFg003	Randolph County, West Virginia, USA	Fagus grandifolia
	NfFg004	Monogalia County, West Virginia, USA	Fagus grandifolia		TBD
	NfFg005	Randolph County, West Virginia, USA	Fagus grandifolia	TBD	TBD
	NfFg006	Pendleton County, West Virginia, USA	Fagus grandifolia
	NfFg007	Cherokee County, North Carolina, USA	Fagus grandifolia	TBD		TBD
	NfFg008	Pendleton County, West Virginia, USA	Fagus grandifolia
	NfFg009	Allegany County, Maryland, USA	Fagus grandifolia
	NfFg010	Allegany County, Maryland, USA	Fagus grandifolia
	NfFg011	Randolph County, West Virginia, USA	Fagus grandifolia			TBD
Neonectria coccinea	AR3691	Slovakia	Fagus sylvatica			TBD
	AR3707	Romania	Fagus sylvatica		TBD
	AR3700	Slovakia	Fagus sylvatica	(HM054087)		TBD
	AR3696	France	Fagus sylvatica
	AR3712	Slovakia	Fagus sylvatica		TBD
	GJS92-33	Scotland	Fagus sp.
Neonectria neomacrospora	NnAb001	Grayson County, Virginia, USA	Abies balsamea	TBD		TBD
	NnAb002	Grayson County, Virginia, USA	Abies balsamea	TBD	TBD
	NnAb003	Grayson County, Virginia, USA	Abies balsamea		TBD
	NnAb004	Grayson County, Virginia, USA	Abies balsamea			TBD
	NnAb005	Grayson County, Virginia, USA	Abies balsamea
Nectria magnoliae	NecmLt001	Monogalia County, West Virginia, USA	Liriodendron tulipifera		TBD
	NecmLt002	Monogalia County, West Virginia, USA	Liriodendron tulipifera			TBD
	NecmLt003	Monogalia County, West Virginia, USA	Liriodendron tulipifera
	NecmLt004	Tucker County, West Virginia, USA	Liriodendron tulipifera	TBD		TBD
	NecmLt005	Tucker County, West Virginia, USA	Liriodendron tulipifera
	NecmMf001	Randolph County, West Virginia, USA	Magnolia fraseri	TBD	TBD
Neonectria hederae	CBS714.97	Netherlands	Hedera helix
Neonectria punicea	CBS119724	Austria	Frangula alnus
Corinectria fuckeliana	IMI342667	Switzerland	Picea sp.
Corinectria aff. fuckeliana	CafPr001	Randolph County, West Virginia, USA	Picea rubens		TBD
	CafPr002	Grayson County, Virginia, USA	Picea rubens			TBD
	CafPr003	Grayson County, Virginia, USA	Picea rubens
	CafPr004	Randolph County, West Virginia, USA	Picea rubens	TBD	TBD
	CafPr005	Grayson County, Virginia, USA	Picea rubens	TBD		TBD
	CafPr006	Pocahontas County, West Virginia, USA	Picea rubens
Fusarium concolor	FcFg001	Monogalia County, West Virginia, USA	Fagus grandifolia	(TBD)		TBD
Gibberella fujikuroi	A00149				AF100925
	G-2					AB005041
Fusarium oxysporum	F23				EU841022
	F48					EU841047
Ustilaginoidea virens	UVas2-26				KM096573
	UVas2-23					KM096575
Ophiocordyceps xuefengensis	MHHNU7968	Hunan Province, China			MH176304
	MHHNU7966	Hunan Province, China				MH176301
TBD - to be deposited.

### Sheet: T2 Primer Table
Table 2: MAT1-1-1 and MAT1-2-1 primers designed in this study, including the corresponding amplicon sizes and PCR protocols.
Target Species	Target Locus	Primer	Approx. Product Size	Primer Sequence (5' - 3')	Cycles	Initial Denaturation		Denaturation		Annealing		Extension		Final Extension
						Temp (C)	Time (minutes)	Temp (C)	Time (minutes)	Temp (C)	Time (minutes)	Temp (C)	Time (minutes)	Temp (C)	Time (minutes)
N. ditissima	MAT-1	NdM1f	710	TCAAGCTGTTCCCAGACG	35	95	02:00:00	95	00:30:00	53	00:30:00	72	01:00:00	72	07:00:00
		NdM1r		GGCTTCGAACTCGTTGAG
N. ditissima	MAT-2	NdM2f	590	TCATGCCTTCTGAAGCC	35	95	02:00:00	95	00:30:00	52	00:30:00	72	01:00:00	72	07:00:00
		NdM2r		AAGCGCGACCGAGAATT
N. faginata	MAT-1	NfM1f	530	GCTAAGCGGCCTCTCAACG	35	95	02:00:00	95	00:30:00	54	00:30:00	72	01:00:00	72	07:00:00
		NfM1r		GAGATACCGTACGTAGCCAGC
N. faginata	MAT-2	NeoM2f	610	GCATGGACAAAGGCGTCG	35	95	02:00:00	95	00:30:00	57	00:30:00	72	01:00:00	72	07:00:00
		NfM2r		GGAGCGGATGAAGGCCA
N. ditissima / N.faginata	MAT-1	NeoM1f	800	CGAGGTnGCTGCCAnGT	35	95	02:00:00	95	00:30:00	57	00:30:00	72	01:00:00	72	07:00:00
		NeoM1r		AATGGGTTGTCGATGTCAATGG
N. ditissima / N.faginata	MAT-2	NeoM2f	610	GCATGGACAAAGGCGTCG	35	95	02:00:00	95	00:30:00	57	00:30:00	72	01:00:00	72	07:00:00
		NeoM2r		TCTGGGAnCGGATnAAGG
Neonectria spp.	MAT-2	NeoM2Df	300	CGAGGKCGRTACTKGTAGTCRGG	35	95	02:00:00	95	00:30:00	57	00:30:00	72	00:45:00	72	07:00:00
		NeoM2Dr		CCMAAYGCSTACATYCTKTACCGYAA

### Sheet: T3 PCR results
Table 3: Summary PCR results for each included species and primer pair with ‘+’ denoting successful amplification of the target sequence and “*” indicating non-target amplification when primer pair is applied to an isolate of the opposite mating type.
Species	Primer Set
	NdM1	NdM2	NfM1	NfM2	NeoM1	NeoM2	NeoDegM2
Neonectria ditissima	+	+			+	+	+
Neonectria faginata			+	+	+	+	+
Neonectria coccinea			+*	*		*	+
Neonectria neomacrospora			+			*	+
Nectria magnoliae			+				+
Corinectria aff. fuckeliana				*	+		+
Fusarium concolor							+
* = non-target amplification when primer pair is applied to isolates containing the opposite MAT idiomorph

### Sheet: T4 Pairing Assay Results
Table 4: In vitro pairing assay results for N. ditissima and N. faginata. PCR confirmed MAT identities are included for each isolate. Three pairings were completed for each isolate set. Result format = number of positive results out of the three total pairings. Results categories include the following: 1. Production of perithecia; 2. Presence of ascospores within perithecia 3. Viability of ascosp…
	Isolate A		Isolate B		Perthecia	Ascospores	Viability	Progeny Perithecia
	ID	MAT	ID	MAT
Neonectria ditissima	NdAp001	MAT1	NdAs001	MAT2	3	3	3	3
	NdSam001	MAT1	NdSam002	MAT2	3	3	3	3
	NdBl001	MAT1	NdFg003	MAT2	3	3	3	3
	NdBa001	MAT1	NdSam003	MAT2	3	3	3	3
	NdSa001	MAT1	NdFg004	MAT2	3	3	3	3
	NdFg002	MAT1	NdFg005	MAT2	3	3	3	3
	NdAp001	MAT1	NdSam001	MAT1	0	-	-	-
	NdBl001	MAT1	NdBa001	MAT1	0	-	-	-
	NdSa001	MAT1	NdFg002	MAT1	0	-	-	-
	NdAs001	MAT2	NdSam002	MAT2	0	-	-	-
	NdFg003	MAT2	NdSam003	MAT2	0	-	-	-
	NdFg004	MAT2	NdFg005	MAT2	0	-	-	-
	NdAp001	MAT1	NdAp001	MAT1	0	-	-	-
	NdSam001	MAT1	NdSam001	MAT1	0	-	-	-
	NdBl001	MAT1	NdBl001	MAT1	0	-	-	-
	NdBa001	MAT1	NdBa001	MAT1	0	-	-	-
	NdSa001	MAT1	NdSa001	MAT1	0	-	-	-
	NdFg002	MAT1	NdFg002	MAT1	0	-	-	-
	NdAs001	MAT2	NdAs001	MAT2	0	-	-	-
	NdSam002	MAT2	NdSam002	MAT2	0	-	-	-
	NdFg003	MAT2	NdFg003	MAT2	0	-	-	-
	NdSam003	MAT2	NdSam003	MAT2	0	-	-	-
	NdFg004	MAT2	NdFg004	MAT2	0	-	-	-
	NdFg005	MAT2	NdFg005	MAT2	0	-	-	-
Neonectria faginata	NfFg001	MAT1	NfFg007	MAT2	3	3	3	3
	NfFg002	MAT1	NfFg008	MAT2	2	2	2	2
	NfFg003	MAT1	NfFg009	MAT2	3	3	3	3
	NfFg004	MAT1	NfFg010	MAT2	3	3	3	3
	NfFg005	MAT1	NfFg011	MAT2	3	3	3	3
	NfFg006	MAT1	NfFg012	MAT2	2	2	2	2
	NfFg001	MAT1	NfFg002	MAT1	0	-	-	-
	NfFg003	MAT1	NfFg004	MAT1	0	-	-	-
	NfFg005	MAT1	NfFg006	MAT1	0	-	-	-
	NfFg007	MAT2	NfFg008	MAT2	0	-	-	-
	NfFg009	MAT2	NfFg010	MAT2	0	-	-	-
	NfFg011	MAT2	NfFg012	MAT2	0	-	-	-
	NfFg001	MAT1	NfFg001	MAT1	0	-	-	-
	NfFg002	MAT1	NfFg002	MAT1	0	-	-	-
	NfFg003	MAT1	NfFg003	MAT1	0	-	-	-
	NfFg004	MAT1	NfFg004	MAT1	0	-	-	-
	NfFg005	MAT1	NfFg005	MAT1	0	-	-	-
	NfFg006	MAT1	NfFg006	MAT1	0	-	-	-
	NfFg007	MAT2	NfFg007	MAT2	0	-	-	-
	NfFg008	MAT2	NfFg008	MAT2	0	-	-	-
	NfFg009	MAT2	NfFg009	MAT2	0	-	-	-
	NfFg010	MAT2	NfFg010	MAT2	0	-	-	-
	NfFg011	MAT2	NfFg011	MAT2	0	-	-	-
	NfFg012	MAT2	NfFg012	MAT2	0	-	-	-

### Sheet: TS1 Genome Stats
Table S1: Summary statistics for both MAT1-1 and MAT1-2 Neonectria faginata genome assemblies. Average per base coverage is reported for MinION ONS sequencing, and Illumina HiSeq 2x250 PE sequencing. Genome contiguity statistics as reported by QUAST (N50, N75, L50, L75, and number of contigs statistics and assembly length). BUSCO completeness refers to the percentage of universal single-copy orth…
Genome ID	Species	Mating Type	MinION coverage	Illumina coverage	N50	N75	L50	L75	No. contigs	No. contigs > 500 bp	No. contigs > 50 Kb	Total length	BUSCO completeness	BUSCOs analyzed
MES1_34.1.1	N. faginata	MAT1-1	65.9	25.8	4.4 Mb	2.7 Mb	5	8	24	24	18	42.9 Mb	0.982	3725
SK113	N. faginata	MAT1-2	NA	121.7	684.8 Kb	460.7 Kb	23	42	1011	210	86	42.6 Mb	0.986	3725

### Sheet: TS2 Non-target amplicons
Table S2: Non-target amplification identities for primer x species pairings: MAT identities are given with the species names. The approximate product sized expected for specific amplification of the target MAT gene are provided. For instances of multiple non-target amplicons among tested species, the lowest sequence similarity value is given. Non-target protein blastx results with the greatest pe…
DNA Template (MAT ID)	Primer Pair	Approx. Target Product Size (bp)	Approx. Non-Target Product Size (bp)	Sequence Similarity Among Non-Target Amplicons	Non-Target blastx Results
					Query Coverage	% Identity	NCBI Accession
N. coccinea (M2)	NfM1f/r	530	650	0.94	0.88	0.9	KPM41412
N. neomacrospora (M2)	NfM1f/r	530	1000	N/A	0.29	0.8351	KPM36460
C. aff. fuckeliana (M2)	NfM1f/r	530	1000	N/A	0.32	0.752	KPM45843
N. coccinea (M1)	NfM2f/r	610	1150	0.81	0.51	0.682	KPM37850
C. aff. fuckeliana (M1)	NfM2f/r	610	800	0.82	0.45	0.835	KPM46131
N. coccinea (M1)	NeoM2f/r	610	1200	0.87	0.44	0.748	KPM37850
N. neomacrospora (M1)	NeoM2f/r	610	1200	0.76	0.5	0.357	KPM37850
